# Estimating temporally variable selection intensity from ancient DNA data II

**DOI:** 10.1101/2023.07.10.548348

**Authors:** Wenyang Lyu, Xiaoyang Dai, Mark Beaumont, Feng Yu, Zhangyi He

## Abstract

Recent technological innovations, such as next generation sequencing and DNA hybridisation enrichment, have made it possible to recover DNA information from historical and archaeological biological materials, which has motivated the development of various statistical approaches for inferring selection from allele frequency time series data. Recently, He et al. (2023a,b) introduced methods that can utilise ancient DNA (aDNA) data in the form of genotype likelihoods, therefore enabling the modelling of sample uncertainty arising from DNA molecule damage and fragmentation. However, their performance suffers from the underlying dependency on the allele age. Here we introduce a novel particle marginal Metropolis-Hastings within Gibbs framework for Bayesian inference of time-varying selection from aDNA data in the form of genotype likelihoods. To circumvent the performance issue encountered in He et al. (2023a,b), we devise a novel numerical scheme for backward-in-time simulation of the Wright-Fisher diffusion and mix forward- and backward-in-time simulations in the particle filter for likelihood computation. Our framework also enables us to reconstruct the underlying population allele frequency trajectories, integrate temporal information in genotype likelihood calculations and test hypotheses on the drivers of past selection events. We conduct extensive evaluations through simulations and show its utility with an application to aDNA data from pigmentation loci in ancient horses.
