## Supporting Information Table S7 for "Estimating temporally variable selection intensity from ancient DNA data II"

### Sheet: MC1R
		Genotype posterior
Sample	Mean age	E/E	E/e	e/e
838-64	-4111	0.6125	0.3875	0
270-71	-3984	0.5905	0.4095	0
270-88	-3950	0.592	0.408	0
838-42	-3950	0.592	0.408	0
838-45	-3950	0.592	0.408	0
838-66	-3950	0.592	0.408	0
Svi6	-3900	1	0	0
Alb2	-3900	0	1	0
TiD2	-3900	1	0	0
Bru4	-3900	1	0	0
MKo1	-3900	0	0	1
MKo2	-3900	1	0	0
NHr2	-3900	1	0	0
Vra2	-3900	0	1	0
Lor1	-3875	1	0	0
TAR2	-3544	0	0	1
39	-3500	1	0	0
40	-3500	1	0	0
DuK2	-3450	1	0	0
TAR1	-3400	1	0	0
TAR4	-3400	1	0	0
TAR5	-3400	0	1	0
TAR7	-3400	1	0	0
TAR8	-3400	1	0	0
TAR10	-3400	1	0	0
CIC1	-3350	1	0	0
CIC2	-3350	1	0	0
CIC3	-3350	1	0	0
CIC4	-3350	0	0	1
CIC6	-3350	0	0	1
CIC8	-3350	1	0	0
Lch-1	-3350	0	0	1
22	-3350	1	0	0
24	-3350	0	1	0
25	-3350	1	0	0
Mic1	-3250	1	0	0
Mic2	-3250	0	0	1
Mic3	-3250	1	0	0
Mic4	-3250	1	0	0
Mic5	-3250	0	1	0
Gar2	-3250	0	1	0
Gar3	-3250	1	0	0
Gar4	-3250	1	0	0
TAR11	-3161	0	1	0
TP4	-3100	0	1	0
BER2	-2900	0	1	0
Fen2	-2900	0	1	0
Fen3	-2900	1	0	0
Fen4	-2900	1	0	0
Fen1	-2866	1	0	0
Shi1	-2858	0	0	1
ARZ1-2	-2800	0	0	1
ARZ1-3	-2800	0	1	0
Rid1	-2700	0	0	1
Rid2	-2700	0	0	1
P108	-2646	0	0	1
ARZ2-1	-2614	1	0	0
ARZ2-2	-2614	0	1	0
ARZ2-3	-2614	0	0	1
ARZ2-5	-2614	0	0	1
ARZ2-6	-2614	0	1	0
ARZ2-7	-2614	0	1	0
ARZ2-8	-2614	0	1	0
ARZ2-9	-2614	0	1	0
ARZ2-10	-2614	0	0	1
ARZ2-12	-2614	0	0	1
ARZ2-13	-2614	0	0	1
ARZ2-14	-2614	0	1	0
Vil1	-2488	1	0	0
4	-2397	1	0	0
OKG1	-2350	0	0	1
OKG2	-2350	1	0	0
OKG3	-2350	0	1	0
Bars1B	-2300	0	1	0
Ois1	-2300	1	0	0
Bars1A	-2260	0	1	0
P098	-1800	0	1	0
Dee47	-1500	0	1	0
Que40	-1500	0	0	1
Rat13	-1500	1	0	0
Zor3	-1500	0	0	1
Zwe2	-1500	0	0	1
Buz1	-1450	0	1	0
Upps01	-1300	1	0	0
Upps02	-1300	0.1165	0.486	0.3975
Upps03	-1300	0	0	1
29	-1295	0	0	1
Seb037	-1250	0	1	0
Seb048	-1250	0	1	0
Seb052	-1250	0	1	0
Seb058	-1250	0	1	0
Seb067	-1250	1	0	0
Seb080	-1250	0	0	1
Seb093	-1250	0	1	0
Seb094	-1250	0	0	1
Seb099	-1250	0	1	0
Seb131	-1250	0	0	1
Seb161	-1250	0	0	1
Seb230	-1250	0	0	1
Seb233	-1250	0	0	1
Seb238	-1250	1	0	0
Upps04	-1215	1	0	0
Saa1	-1150	0	1	0
Upps09	-1150	1	0	0
Upps06	-1100	1	0	0
Upps10	-1075	0	1	0
Ote2	-1050	0	0	1
FoEq001	-1050	1	0	0
FoEq002	-1050	0	1	0
FoEq003	-1050	0	1	0
FoEq008	-1050	1	0	0
FoEq009	-1050	0	0	1
FoEq023	-1050	0	0	1
FoEq025	-1050	0	0	1
FoEq033	-1050	0	0	1
FoEq034	-1050	0	0	1
FoEq042	-1050	1	0	0
FoEq044	-1050	0	0	1
FoEq047	-1050	0	1	0
FoEq052	-1050	0	0	1
FoEq060	-1050	0	0	1
FoEq065	-1050	0	0	1
FoEq066	-1050	0	0	1
FoEq068	-1050	0	1	0
FoEq071	-1050	0	0	1
FoEq077	-1050	0	1	0
Upps07	-985	0	0	1
Upps05	-925	0	0	1
Soo1	-900	0	0	1
Upps08	-900	0	1	0
P082	-850	0	0	1
Note that mean age has been offset so that AD 2000 is 0, e.g., -850 is 850 years before AD 2000.
